# DNA-binding factor footprints and enhancer RNAs identify functional non-coding genetic variants

**DOI:** 10.1101/2023.11.20.567860

**Authors:** Simon C Biddie, Giovanna Weykopf, Elizabeth F. Hird, Elias T. Friman, Wendy A Bickmore

**Affiliations:** MRC Human Genetics Unit, Institute of Genetics and Cancer, University of Edinburgh, UK; NHS Lothian, Edinburgh, UK

## Abstract

Genome-wide association studies (GWAS) have revealed a multitude of candidate genetic variants affecting the risk of developing complex traits and diseases. However, these highlighted regions are typically in the non-coding genome, and uncovering the functional causative single nucleotide variants (SNVs) is challenging. Prioritisation of variants is commonly based on functional genomic annotation with markers of active regulatory elements, but current approaches still poorly predict functional variants. To address this, we systematically analyse six markers of active regulatory elements for their ability to identify functional variants. We benchmark against molecular quantitative trait loci (molQTL) from assays of regulatory element activity that identify allelic effects on DNA-binding factor occupancy, reporter assay expression, and chromatin accessibility. We identify the combination of DNase footprints and divergent enhancer RNA as markers for functional variants. This signature provides high precision, trading-off low recall, thus substantially reducing candidate variant sets to prioritise variants for functional validation. We present this as a framework called FINDER – Functional SNV IdeNtification using DNase footprints and Enhancer RNA, and demonstrate its utility to prioritise variants using leukocyte count trait and analyse variants in linkage disequilibrium with a lead variant to predict a functional variant in asthma. Our findings have implications for prioritising variants from GWAS, in development of predictive scoring algorithms, and for functionally informed fine mapping approaches.
