## Supplemental table 1 for "DNA-binding factor footprints and enhancer RNAs identify functional non-coding genetic variants"

### Sheet: Sheet1
Dataset	Source	Version	Website	Genome build
DHS	ENCODE	Nov 23, 2021	https://www.meuleman.org/research/dhsindex/	Hg38
Footprints	ENCODE	OCT 20, 2020	https://www.vierstra.org/resources/dgf	Hg38
H3K27ac_GTRD	GTRD	v21.12	https://gtrd.biouml.org/#!	Hg38
ATAC	GTRD	v21.12	https://gtrd.biouml.org/#!	Hg38
eRNA	PINTS	2021v1	https://pints.yulab.org	Hg38
ChIP-Seq	GTRD	v21.12	https://gtrd.biouml.org/#!	Hg38
GWAS Catalog	NHGRI-EBI	V1.0.2	https://www.ebi.ac.uk/gwas/docs/file	Hg38
ChIP-Seq_ASB	AD_ASTRA	V4.0.3	https://adastra.autosome.org/zanthar	Hg38
H3K27ac_dbInDel	dbInDel	v2018	http://enhancer-indel.cam-su.org	Hg19
CAV	ENCODE	OCT 20, 2020	https://www.vierstra.org/resources/dgf	Hg38
raQTL_MPRA	Primary_paper	NA	https://osf.io/w5bzq/wiki/home/?view	Hg19
caQTL	QTLbase	v1.3	http://www.mulinlab.org/qtlbase/studies.html	Hg19
MPRA	RAEdb	v04.18	http://www.computationalbiology.cn/RAEdb/index.php	Hg38
CRISPRdel_CRISPRi	Primary_paper	NA	https://www.nature.com/articles/s41587-022-01211-7#MOESM3	Hg38
